# Evaluating the transcriptional fidelity of cancer models

**DOI:** 10.1101/2020.03.27.012757

**Authors:** Da Peng, Rachel Gleyzer, Wen-Hsin Tai, Pavithra Kumar, Qin Bian, Bradley Issacs, Edroaldo Lummertz da Rocha, Stephanie Cai, Kathleen DiNapoli, Franklin W Huang, Patrick Cahan

## Abstract

**Background:** Cancer researchers use cell lines, patient derived xenografts, engineered mice, and tumoroids as models to investigate tumor biology and to identify therapies. The generalizability and power of a model derives from the fidelity with which it represents the tumor type under investigation, however, the extent to which this is true is often unclear. The preponderance of models and the ability to readily generate new ones has created a demand for tools that can measure the extent and ways in which cancer models resemble or diverge from native tumors.

**Methods:** We developed a machine learning based computational tool, CancerCellNet, that measures the similarity of cancer models to 22 naturally occurring tumor types and 36 subtypes, in a platform and species agnostic manner. We applied this tool to 657 cancer cell lines, 415 patient derived xenografts, 26 distinct genetically engineered mouse models, and 131 tumoroids. We validated CancerCellNet by application to independent data, and we tested several predictions with immunofluorescence.

**Results:** We have documented the cancer models with the greatest transcriptional fidelity to natural tumors, we have identified cancers underserved by adequate models, and we have found models with annotations that do not match their classification. By comparing models across modalities, we report that, on average, genetically engineered mice and tumoroids have higher transcriptional fidelity than patient derived xenografts and cell lines in four out of five tumor types. However, several patient derived xenografts and tumoroids have classification scores that are on par with native tumors, highlighting both their potential as faithful model classes and their heterogeneity.

**Conclusions:** CancerCellNet enables the rapid assessment of transcriptional fidelity of tumor models. We have made CancerCellNet available as freely downloadable software and as a web application that can be applied to new cancer models that allows for direct comparison to the cancer models evaluated here.
