## Supplementary material for "Evaluating the transcriptional fidelity of cancer models": Supp Table 9

### Sheet: Supp Tab.9
Supplemental Table 9: The parameters used to train CCN
	CCN general classifiers			CCN subclass classifiers											CCN single-cell classifier
Parameters	final general CCN	CCN cross species validation	CCN cross technology validation	BRCA	COAD_READ	ESCA	HNSC	KIRC	LGG	UCEC	PAAD	STAD	LUAD	LUSC	SKCM and GBM single-cell CCN classifier
nTopGenes	90	30	90	30	30	30	30	30	30	30	30	30	30	30	30
nTopGenePairs	90	75	90	50	50	50	50	50	50	50	50	50	50	50	40
nRand	70	70	70	20	20	70	40	70	30	15	30	55	70	30	60
nTrees	2000	2000	2000	1000	1000	1000	1000	1000	1000	1000	1000	1000	1000	1000	1000
stratify	TRUE	TRUE	TRUE	TRUE	TRUE	TRUE	TRUE	TRUE	TRUE	TRUE	TRUE	TRUE	TRUE	TRUE	FALSE
sampsize	60	30	60	20	24	70	40	70	30	15	30	55	60	27	NA
weightedDown_total	500000	500000	500000	500000	500000	500000	500000	500000	500000	500000	500000	500000	500000	500000	500000
weightedDown_dThresh	0.25	0.25	0.25	0.25	0.25	0.25	0.25	0.25	0.25	0.25	0.25	0.25	0.25	0.25	0.25
transprop_xFact	100000	100000	100000	100000	100000	100000	100000	100000	100000	100000	100000	100000	100000	100000	100000
weight_broadClass	NA	NA	NA	5	5	5	5	5	5	5	5	5	5	5	NA
quickPairs	TRUE	TRUE	TRUE	FALSE	FALSE	FALSE	FALSE	FALSE	FALSE	FALSE	FALSE	FALSE	FALSE	FALSE	TRUE
